# Host cell maturation modulates parasite invasion and sexual differentiation in *Plasmodium*

**DOI:** 10.1101/2021.07.28.453984

**Authors:** Franziska Hentzschel, Matthew P Gibbins, Charalampos Attipa, Dario Beraldi, Christopher A Moxon, Thomas D Otto, Matthias Marti

## Abstract

Malaria remains a global health problem with over 400,000 deaths annually^1^. *Plasmodium* parasites, the causative agents of malaria, replicate asexually in red blood cells (RBCs) of their vertebrate host, while a subset differentiates into sexual stages (gametocytes) for mosquito transmission. Parasite replication and gametocyte maturation in the erythropoietic niches of the bone marrow and spleen contribute to pathogenesis and drive transmission^2^, but the mechanisms underlying this organ enrichment remain unknown. We performed a comprehensive single cell analysis of rodent *P. berghei* in spleen, bone marrow and blood to define parasite phenotypes specific to those niches. Single cell RNA-seq analysis of host and parasite cells reveals an interferon-driven host response to infection as well as transcriptional adaptations of *Plasmodium* to RBC maturation status. We show that *P. berghei* exhibits a bimodal invasion pattern into either normocytes or early reticulocytes and, using functional assays, identify CD71 as a host receptor for reticulocyte invasion. Importantly, we observe an increased rate of gametocyte formation in reticulocytes that is nutrient-dependent and triggered post invasion (i.e., same cycle sexual commitment). Our data provides a thorough characterisation of host-parasite interactions in erythropoietic niches and defines host cell maturation state as the key driver of parasite adaptation.
