## Supplementary Table 1 for "Host cell maturation modulates parasite invasion and sexual differentiation in *Plasmodium*"

### Sheet: Supplementary Table 1
Supplementary Table 1. Histopathological scoring of spleen sections from 3 infected mice
Mouse strain	Female Theiler Original (TO) mice
Days post-infection	Naïve		2			3			4
Histological parameter
Disorganised micro-architecture	1	1	3	3	3	1	1	2	2	3	2
Extramedullary haematopoisis	2	2	3	3	4	2	1	2	2	1	2
Haemorrhage/congestion	0	0	0	1	1	3	2	3	4	4	4
White pulp hyperplasia	0	0	0	0	1	2	3	0	3	4	4
Pigment latent cells	1	1	1	1	1	2	2	3	3	3	3
Macrophages	0	0	1	1	1	2	3	3	3	3	3
Neutrophils	0	0	0	1	1	4	2	2	2	2	2
Necrosis	0	0	0	0	0	3	2	3	3	1	2
Relative lesion burden	0	0	2	2	2	4	3	4	5	4	4
Relative lesion burden
0= no lesions
1= focal lesion
2= multiple focal lesions
3= one or more focal severe lesions
4= multiple focal lesions that are extensive and coalesce
5= extensive lesions that occupy the majority of the spleen section
All other parameters
0=not present
1=minimal
2=mild
3=moderate
4=marked
