## Supplementary Table 2 for "Host cell maturation modulates parasite invasion and sexual differentiation in *Plasmodium*"

### Sheet: Supplementary Table 2
Supplementary Table 2: Quality control thresholds for filtering scRNAseq data and final cell numbers.
			Mean Reads per Cell	Sequencing Saturation	Thresholds for QC				Total cell numbers			Mouse cells (MmUMI > 1000, MmGenes > 100)					Plasmodium cells (PbGenes > 100, erythroid host cell)
Dataset	Organ	Status			MmGenes_max	MmUMI_max	PbGenes_max	PbUMI_max	Before QC Filtering	After QC Filtering	%Cells passing QC	Genes	Cells	% all QC	Mean genes/cell	Mean UMI/cell	Genes	Cells	% all QC	Mean genes/cell	Mean UMI/cell
S1	Spleen	Infected	32007	0.775	3000	20000	3000	9000	12294	11957	0.972588	14205	1729	0.144601	798.1	6952	4922	10708	0.895542	563.68	1146.57
S2	Spleen	Infected	56636	0.791	4000	20000	3100	20000	3187	2996	0.940069	13263	635	0.211949	1152.8	8795.8	4909	2420	0.807744	993.984	2958.45
S3	Spleen	Naïve	34391	0.686	4000	20000	10	10	3467	2746	0.792039	16636	2451	0.892571	1463	5898.2	-	-	-	-	-
BM1	Bone Marrow	Infected	49675	0.662	7000	50000	3000	10000	8787	8415	0.957665	19970	5221	0.62044	1892.8	12873.3	4913	2982	0.354367	929.691	2248.99
BM2	Bone Marrow	Infected	40041	0.705	6000	25000	3100	18000	5259	5094	0.968625	14110	980	0.192383	1026	10259.8	4946	4149	0.814488	1221.68	3621.47
BM3	Bone Marrow	Naïve	33126	0.658	5000	28000	10	10	9225	8500	0.921409	19203	8004	0.941647	1313.1	8083.3	-	-	-	-	-
B1	Blood	Infected	25367	0.756	200	14000	3000	12000	10067	9919	0.985299	-	-	-	-	-	4946	9908	0.998891	983.916	2374.02
B2	Blood	Infected	92668	0.936	100	2000	2500	8000	3121	3054	0.978533	-	-	-	-	-	4901	3052	0.999345	802.024	1680.95
B3	Blood	Naïve	97709	0.734	250	15000	100	100	42167	66	0.00156521	-	-	-	-	-	-	-	-	-	-
Malaria Cell Atlas	Blood	Infected	-	-	-	-	-	-	4854	4884	-	-	-	-	-	-	4854	4884		799.785	1567.79
